# PIK3CA-related overgrowth spectrum (PROS) zebrafish models reveal pan-lineage developmental dysregulation

**DOI:** 10.64898/2025.12.03.691507

**Authors:** Hannah Brunsdon, Nuoya Wang, Micha Sam Brickman Raredon, Ralitsa R Madsen, Robert K Semple, E Elizabeth Patton

**Affiliations:** MRC Human Genetics Unit, Institute of Genetics and Cancer, The University of Edinburgh, EH4 2XU, United Kingdom; Edinburgh Cancer Research, CRUK Scotland Centre, Institute of Genetics and Cancer, The University of Edinburgh, EH4 2XR, United Kingdom; Centre for Cardiovascular Science, The University of Edinburgh, Edinburgh, EH16 4TZ, United Kingdom; Department of Anesthesiology, Vascular Biology and Therapeutics, Program in Translational Biomedicine, Yale School of Medicine, USA; MRC Protein Phosphorylation and Ubiquitylation Unit, School of Life Sciences, University of Dundee, Dundee, DD1 5EH, United Kingdom

**Author notes:** **Classification:** Biological Sciences, Developmental Biology.

**Keywords:** PIK3CA, overgrowth, vascular malformations, PI3K, zebrafish, PROS, CLOVES

## Abstract

Post-zygotic gain-of-function *PIK3CA* mutations arising during embryonic development cause disorders collectively known as the *PIK3CA*-related overgrowth spectrum (PROS). This ranges from minor, localized overgrowth to devastating multi-tissue overgrowth. Disease severity is widely attributed to a combination of PIK3CA genotype, affected cell type, and developmental timing of mutation acquisition. However, in PROS this explains neither the biased pattern of overgrowth - disproportionately affecting mesoderm and neuroectoderm-derived tissues - nor the typical low mutation burden within areas of extensive tissue overgrowth. Indeed, growing evidence suggests PROS mutations cause overgrowth non-cell-autonomously, although mechanisms of this are poorly understood. Here, we develop mosaic zebrafish models of PROS with overexpression of orthologous hotspot *pik3ca* mutations (*pik3ca^PROS^*) to visualize and examine the effects of mutated cells on early development, in whole live animals. Reminiscent of PROS, we observe a spectrum of embryonic vasculature malformations (VMs), accompanied by larval muscle and bone overgrowth. Surprisingly, VMs only rarely expressed *pik3ca^PROS^* in constituent endothelial cells, with *pik3ca^PROS^*-expressing cells often closely abutting malformations instead. Single-cell transcriptomics of *pik3ca^PROS^*mosaic zebrafish prior to VM onset revealed that most *pik3ca^PROS^* cells are relatively immature and developmentally inert or constitute a small minority of mesodermal-derived cell types. Despite this constriction, global changes to cell fate were evident, alongside pervasive, pan-lineage abnormalities of gene expression, and rewiring of predicted ligand-receptor communication between lineages. We propose that targeting signals that indirectly propagate overgrowth through non-cell autonomous mechanisms - as well as PI3K activation itself - is worthy of therapeutic investigation.

**Significance statement:** Patchy, or mosaic, activating mutations in *PIK3CA* cause asymmetric human overgrowth due to aberrant hyperactivation of phosphoinositide 3-kinase (PI3K) signaling. Overgrowth prominently affects blood vessels and may be severely debilitating. While causation by *PIK3CA* mutations is clear, the explanation for the extent and pattern of associated overgrowth is not. Leveraging the power of zebrafish models for observation of early development, we now provide evidence for widely pervasive developmental effects of PIK3CA mutations extending beyond transcriptionally and phenotypically affected cells and lineages. This suggests potential therapeutic value of targeting secondary effects of PIK3CA activation as well as the activated PI3K itself.
