## Supplementary Table 1 for "PIK3CA-related overgrowth spectrum (PROS) zebrafish models reveal pan-lineage developmental dysregulation"

Primers	Sequence
pik3ca CDS F	ATGCCTCCAAGACCCTCT
pik3ca CDS R	TCAGTTTTGGGCATGGTGA
pik3ca H1048R sdm primer F	CGCCATGGCGGATGGAC
pik3ca H1048L/R sdm primer R	AGCGTCATTCATCTGC
pik3ca H1048L sdm primer F	CTCCATGGCGGATGGAC
pik3ca E542K sdm primer F	AAGATCACTGAGCAGGAAAAAG
pik3ca E542K sdm primer R	GAAACAGGGACCCGCTTTCT
pik3ca E545K sdm primer F	AAGCAGGAAAAAGACTTCCTATG
pik3ca E545K sdm primer R	AGTGATCTCAGAAAGCG
pik3ca E542/5 seq primer	GACATGTACATTCCTGACATC
pik3ca H1048 seq primer	ACAGACATTCTCAAACAGGAGA
mScarletstart-hifi-F	ACGATGATAATATGGCCACAACCATGGTGAGCAAGGGC
mScarletstart-hifi-R	GAAAAACACGATGATAATATGGCCACA
mScarletend-hifi-F	GGCGGTGGAAGATCTGGG
mScarletend-hifi-R	CATGGACGAGCTGTACAAGTAAGGCGGTGGAAGATCTGGGAA
tbxta promoter F	ATACAATTCCTTTGTGCTGTTGC
tbxta promoter R	ATTTCCGATCAAATAAAGCTTGAGAT
