## Supplementary Table 3 for "PIK3CA-related overgrowth spectrum (PROS) zebrafish models reveal pan-lineage developmental dysregulation"

Treatment	Cluster	Cell_number	pct_in_cluster
cloves	0	1627	15.78692024
control	0	143	4.079885877
cloves	1	582	5.647195808
control	1	257	7.332382311
cloves	2	593	5.75392975
control	2	227	6.476462197
cloves	3	470	4.560450223
control	3	333	9.500713267
cloves	4	340	3.299049098
control	4	300	8.559201141
cloves	5	461	4.473122453
control	5	101	2.881597718
cloves	6	430	4.1723268
control	6	89	2.539229672
cloves	7	442	4.288763827
control	7	65	1.854493581
cloves	8	464	4.50223171
control	8	39	1.112696148
cloves	9	350	3.396079953
control	9	75	2.139800285
cloves	10	201	1.950320202
control	10	223	6.362339515
cloves	11	197	1.911507859
control	11	198	5.649072753
cloves	12	250	2.425771395
control	12	134	3.823109843
cloves	13	317	3.075878129
control	13	42	1.19828816
cloves	14	216	2.095866486
control	14	118	3.366619116
cloves	15	237	2.299631283
control	15	61	1.740370899
cloves	16	181	1.75625849
control	16	108	3.081312411
cloves	17	210	2.037647972
control	17	70	1.997146933
cloves	18	248	2.406365224
control	18	27	0.770328103
cloves	19	205	1.989132544
control	19	51	1.455064194
cloves	20	199	1.930914031
control	20	54	1.540656205
cloves	21	134	1.300213468
control	21	115	3.281027104
cloves	22	177	1.717446148
control	22	71	2.025677603
cloves	23	172	1.66893072
control	23	63	1.79743224
cloves	24	206	1.99883563
control	24	18	0.513552068
cloves	25	130	1.261401126
control	25	75	2.139800285
cloves	26	143	1.387541238
control	26	44	1.255349501
cloves	27	81	0.785949932
control	27	92	2.624821683
cloves	28	144	1.397244324
control	28	28	0.798858773
cloves	29	89	0.863574617
control	29	72	2.054208274
cloves	30	127	1.232291869
control	30	21	0.59914408
cloves	31	107	1.038230157
control	31	26	0.741797432
cloves	32	113	1.096448671
control	32	6	0.171184023
cloves	33	109	1.057636328
control	33	5	0.142653352
cloves	34	81	0.785949932
control	34	25	0.713266762
cloves	35	75	0.727731419
control	35	28	0.798858773
cloves	36	76	0.737434504
control	36	17	0.485021398
cloves	37	55	0.533669707
control	37	28	0.798858773
cloves	38	39	0.378420338
control	38	32	0.912981455
cloves	39	28	0.271686396
control	39	24	0.684736091
